# Mapping and characterization of a novel powdery mildew resistance locus (PM2) in *Cannabis sativa* L

**DOI:** 10.1101/2024.12.09.627623

**Authors:** Soren Seifi, Keegan M. Leckie, Ingrid Giles, Taylor O’Brien, John O. MacKenzie, Marco Todesco, Loren H. Rieseberg, Gregory J. Baute, Jose M. Celedon

## Abstract

Breeding genetic resistance to economically important crop diseases is the most sustainable strategy for disease management and enhancing agricultural and horticultural productivity, particularly where the application of synthetic pesticides is prohibited. Powdery mildew disease, caused by the biotrophic fungal pathogen *Golovinomyces ambrosiae*, is one of the most prevalent threats to the cannabis and hemp industry worldwide. In this study, we used bulk-segregant analysis (BSA) combined with high-throughput sequencing to identify and map a novel single dominant resistance (R) locus (designated *PM2*), that strongly suppresses powdery mildew infection and sporulation in *Cannabis sativa*. Histochemical analysis revealed that PM2-induced resistance is mediated by a highly localized hypersensitive response mainly in the epidermal cells of the host. Importantly, genetic markers capable of tracking PM2 resistance in breeding populations were developed using associated SNPs identified in this study.
