## Supplemental Table S3 for "Mapping and characterization of a novel powdery mildew resistance locus (PM2) in *Cannabis sativa* L"

### Sheet: Supplemental Table S3
Supplemental Table S3. RNA-Seq gene expression data for genes within the PM2 locus for both W03xAC and N88xAC F1 bulks.
Gene_Name	Chromosome	Start	End	W03xAC			N88xAC			Annotation
				TPM Resistant Bulk	TPM Susceptible Bulk	R Bulk/S Bulk	TPM Resistant Bulk	TPM Susceptible Bulk	R Bulk/S Bulk
LOC115721812	NC_083609.1	57417178	57420603	0.962504	0.249276	3.8612	0.932254	0.761582	1.2241	putative pentatricopeptide repeat-containing protein At5g37570
LOC115721823	NC_083609.1	57419499	57424255	9.98276	5.19859	1.92028	7.82455	5.77231	1.35553	ubiquitin carboxyl-terminal hydrolase 2
LOC115721840	NC_083609.1	57426668	57429963	NA	NA		NA	NA		V-type proton ATPase subunit e1
LOC115721840	NC_083609.1	57426668	57430015	42.8099	20.5935	2.07881	33.2678	26.1641	1.2715	NA
LOC115721830	NC_083609.1	57436300	57439753	NA	NA		NA	NA		vacuolar iron transporter 1
LOC115721830	NC_083609.1	57436300	57439950	5.61772	3.918	1.43382	2.39765	2.7739	0.864358	NA
-	NC_083609.1	57443129	57446881	53.7626	54.411	0.988082	47.3238	40.1584	1.17843	NA
LOC115721831	NC_083609.1	57443134	57446797	NA	NA		NA	NA		vacuolar iron transporter 1
LOC115721819	NC_083609.1	57448074	57450958	6.64446	4.61202	1.44068	5.61442	4.22478	1.32893	heat stress transcription factor A-8
LOC115723951	NC_083609.1	57467189	57470919	0	0		0	0		homeobox protein knotted-1-like 1
LOC115721806	NC_083609.1	57531626	57535576	21.1304	13.7337	1.53858	16.4117	16.4303	0.998867	alpha%2Calpha-trehalose-phosphate synthase [UDP-forming] 6
LOC115721809	NC_083609.1	57567960	57574074	1.31976	1.46887	0.898485	1.19115	1.11599	1.06735	MACPF domain-containing protein At1g14780
LOC115724335	NC_083609.1	57575328	57575422	0	0		0.324259	0		small nucleolar RNA R16
LOC115724334	NC_083609.1	57575907	57575985	0	0		0	0		small nucleolar RNA R16
LOC115721817	NC_083609.1	57585642	57588545	0	0		0	0.123287	0	loganic acid O-methyltransferase
LOC115723953	NC_083609.1	57598279	57600911	0	0		0	0		loganic acid O-methyltransferase-like
LOC115721822	NC_083609.1	57603498	57605888	0	0		0	0		loganic acid O-methyltransferase-like
LOC115723954	NC_083609.1	57607641	57609817	0	0		0	0		protein FAR1-RELATED SEQUENCE 5-like
LOC115721801	NC_083609.1	57615727	57621377	2.50415	1.21508	2.06089	1.81153	1.02576	1.76604	probable RNA-dependent RNA polymerase 1
LOC115721802	NC_083609.1	57624650	57630744	0.33798	0.191784	1.7623	0.353595	0.240593	1.46968	probable RNA-dependent RNA polymerase 1
LOC115721803	NC_083609.1	57634881	57640625	0.160747	0.095217	1.68822	0.13077	0		probable RNA-dependent RNA polymerase 1
LOC115721821	NC_083609.1	57641420	57645007	NA	NA		NA	NA		uncharacterized LOC115721821
LOC115721821	NC_083609.1	57641420	57645017	75.6568	73.0378	1.03586	76.5947	77.4079	0.989494	NA
LOC115721833	NC_083609.1	57651055	57655536	0.275678	0		0.13944	0		sec14 cytosolic factor
LOC133031060	NC_083609.1	57659165	57662132	0.017322	0.019589	0.884272	0.029365	0		uncharacterized LOC133031060
LOC133031528	NC_083609.1	57662520	57663185	0.031543	0		0	0		uncharacterized LOC133031528
LOC133031529	NC_083609.1	57663779	57665819	0	0		0.009884	0		uncharacterized LOC133031529
LOC115721832	NC_083609.1	57667311	57676233	4.58673	4.85267	0.945198	4.61855	5.82822	0.792447	sec14 cytosolic factor
LOC115721818	NC_083609.1	57677267	57679002	0	0		0	0		stemmadenine O-acetyltransferase
LOC115721810	NC_083609.1	57681584	57685873	0.050143	0		0	0		DUF724 domain-containing protein 7
-	NC_083609.1	57686513	57690928	146.649	75.1917	1.95034	136.295	98.6907	1.38103	NA
LOC115721834	NC_083609.1	57686614	57690928	NA	NA		NA	NA		proteasome subunit alpha type-2-A
LOC115721838	NC_083609.1	57693455	57695404	394.511	358.713	1.09979	403.786	426.628	0.946461	small ribosomal subunit protein eS10z
LOC115723957	NC_083609.1	57699165	57700294	0	0		0	0		ethylene-responsive transcription factor ERN1-like
LOC115721828	NC_083609.1	57717708	57724083	24.8811	19.0922	1.30321	23.8542	24.6648	0.967132	5prime-adenylylsulfate reductase-like 5
LOC115721825	NC_083609.1	57726819	57729333	29.9137	18.8687	1.58536	27.6179	29.0394	0.95105	uncharacterized LOC115721825
-	NC_083609.1	57732784	57733043	1.13607	40.2148	0.0282501	0.399089	0.938472	0.425254	NA
LOC133030737	NC_083609.1	57747895	57749413	3.6463	9.81477	0.371511	1.15816	6.54072	0.177069	uncharacterized LOC133030737
LOC115724353	NC_083609.1	57754415	57754548	0.75174	0		0	0		small nucleolar RNA U19
LOC115724363	NC_083609.1	57754624	57754773	0.412726	1.26886	0.325273	0	0		small nucleolar RNA snoR138
LOC115724329	NC_083609.1	57754929	57755032	0.660859	0		0	0.506039	0	small nucleolar RNA Z103
LOC115724330	NC_083609.1	57755082	57755178	0.048679	0.464928	0.104702	0	0.104812	0	small nucleolar RNA Z103
LOC115724326	NC_083609.1	57755259	57755355	0	0.090622	0	0	0.160301	0	small nucleolar RNA Z103
LOC115724327	NC_083609.1	57755454	57755549	0.163954	0.808165	0.202872	0.166071	0.551323	0.301223	small nucleolar RNA Z103
LOC133031629	NC_083609.1	57755647	57755742	0	0		0	0		small nucleolar RNA Z103
LOC133031628	NC_083609.1	57755844	57755939	NA	NA		NA	NA		small nucleolar RNA Z103
LOC133031628	NC_083609.1	57755844	57756719	2.41783	0.538377	4.49096	1.99855	2.04776	0.975969	NA
LOC115721843	NC_083609.1	57758528	57758990	79.0139	87.4109	0.903937	88.1704	81.1056	1.08711	arabinogalactan protein 13-like
LOC133030738	NC_083609.1	57760549	57769208	0.197793	0.139167	1.42126	0.17393	0.228556	0.760995	uncharacterized LOC133030738
LOC115721820	NC_083609.1	57775862	57779777	NA	NA		NA	NA		KRR1 small subunit processome component
LOC115721820	NC_083609.1	57775862	57779801	54.3859	37.1	1.46593	49.3339	36.1746	1.36377	NA
LOC115721837	NC_083609.1	57781024	57782809	181.365	177.357	1.0226	213.824	204.525	1.04547	small ribosomal subunit protein eS10z-like
LOC115721814	NC_083609.1	57785012	57788188	NA	NA		NA	NA		cysteine protease XCP2
LOC115721814	NC_083609.1	57785012	57788233	7.48428	6.01108	1.24508	9.53587	5.18291	1.83987	NA
LOC115721841	NC_083609.1	57789701	57791268	20.5711	17.8702	1.15114	18.5664	16.3034	1.1388	mitotic-spindle organizing protein 1B
LOC115723349	NC_083609.1	57801642	57803309	0	0		0	0		uncharacterized LOC115723349
LOC115723321	NC_083609.1	57816286	57820462	34.3525	26.5731	1.29275	32.1733	35.7268	0.900537	uncharacterized LOC115723321
LOC115721911	NC_083609.1	57820830	57824382	0.394135	0.230796	1.70772	0.377723	0.097046	3.89221	pentatricopeptide repeat-containing protein At3g12770
LOC115723235	NC_083609.1	57827661	57832200	28.3805	30.1112	0.942522	26.9174	31.1065	0.865331	superoxide dismutase [Cu-Zn] 2
-	NC_083609.1	57832897	57838903	18.8631	13.8531	1.36166	18.9974	14.7026	1.29211	NA
LOC115722215	NC_083609.1	57832926	57838404	NA	NA		NA	NA		alpha N-terminal protein methyltransferase 1
LOC115722214	NC_083609.1	57838016	57844661	7.54045	4.54396	1.65945	6.0371	6.40211	0.942986	beta-glucosidase 12-like
LOC133031530	NC_083609.1	57848857	57849423	0.019432	0.022244	0.873584	0.012868	0.065958	0.195094	uncharacterized LOC133031530
-	NC_083609.1	57857212	57857482	4.27078	2.83749	1.50513	3.93459	2.73647	1.43783	NA
LOC115722216	NC_083609.1	57861451	57863783	31.0299	26.9706	1.15051	32.5023	30.6246	1.06131	AUGMIN subunit 1
LOC115723277	NC_083609.1	57865840	57868435	44.3582	36.3	1.22199	49.8152	44.3835	1.12238	GTP-binding protein At2g22870
LOC133031061	NC_083609.1	57872126	57873987	0.00379	0.005617	0.674737	0	0.00716	0	uncharacterized LOC133031061
LOC133031062	NC_083609.1	57874532	57875349	0	0		0	0		uncharacterized LOC133031062
LOC115724179	NC_083609.1	57879227	57881858	NA	NA		NA	NA		chaperone protein dnaJ 20%2C chloroplastic
LOC115724179	NC_083609.1	57879227	57881901	14.1181	10.9571	1.28849	12.5941	11.901	1.05824	NA
LOC115723086	NC_083609.1	57882254	57882970	0	0		0	0		uncharacterized LOC115723086
LOC115721922	NC_083609.1	57888728	57891589	12.9217	8.1902	1.57771	15.545	13.1479	1.18232	N-(5prime-phosphoribosyl)anthranilate isomerase 1%2C chloroplastic
-	NC_083609.1	57892485	57895308	46.9594	48.4155	0.969925	54.3157	53.8676	1.00832	NA
LOC115722252	NC_083609.1	57892493	57893950	NA	NA		NA	NA		putative H/ACA ribonucleoprotein complex subunit 1-like protein 1
LOC115722251	NC_083609.1	57894037	57898806	14.7319	10.7764	1.36705	19.9543	19.0352	1.04828	glutamate dehydrogenase 1
-	NC_083609.1	57908883	57913026	32.5433	24.5672	1.32467	31.3629	24.1483	1.29876	NA
LOC115722140	NC_083609.1	57908898	57913024	NA	NA		NA	NA		uncharacterized LOC115722140
LOC133031063	NC_083609.1	57946436	57948382	0	0		0	0		uncharacterized LOC133031063
LOC115723962	NC_083609.1	57987489	57992596	0	0.012492	0	0.005174	0		uncharacterized LOC115723962
LOC133031531	NC_083609.1	58000142	58001772	0	0		0	0		uncharacterized LOC133031531
LOC133031632	NC_083609.1	58016022	58016189	0	0		0	0		small nucleolar RNA snoR127
LOC133031532	NC_083609.1	58021290	58027834	0	0		0	0		uncharacterized LOC133031532
-	NC_083609.1	58057198	58057833	0	0		0	0		NA
-	NC_083609.1	58059772	58076125	357.862	220.805	1.62072	288.186	434.295	0.663572	NA
LOC115723301	NC_083609.1	58060810	58076125	NA	NA		NA	NA		probable E3 ubiquitin-protein ligase EDA40
LOC115723393	NC_083609.1	58081627	58135815	NA	NA		NA	NA		uncharacterized LOC115723393
LOC115723393	NC_083609.1	58081627	58137917	282.559	169.346	1.66853	216.175	348.423	0.620437	NA
LOC115724218	NC_083609.1	58105933	58111916	0	0		0	0.018187	0	uncharacterized LOC115724218
LOC115723969	NC_083609.1	58114302	58121615	NA	NA		NA	NA		SUN domain-containing protein 1-like
LOC115723969	NC_083609.1	58114302	58121621	8.71032	12.4637	0.698855	10.143	11.886	0.853354	NA
LOC115723970	NC_083609.1	58131160	58137917	NA	NA		NA	NA		uncharacterized LOC115723970
LOC115722609	NC_083609.1	58151010	58154160	39.4454	34.1457	1.15521	37.9396	29.3745	1.29158	SUN domain-containing protein 1
LOC115721997	NC_083609.1	58161406	58167285	35.0703	26.5561	1.32061	36.4481	30.4571	1.1967	casein kinase 1-like protein HD16
LOC115723167	NC_083609.1	58170580	58171569	0	0		0	0		SKP1-like protein 1A
LOC115722747	NC_083609.1	58181153	58185051	30.0716	18.3098	1.64238	29.6827	26.7563	1.10937	cysteine protease ATG4
LOC115722780	NC_083609.1	58192366	58198073	57.8767	46.6585	1.24043	52.7319	54.6235	0.965371	syntaxin-132
LOC133031613	NC_083609.1	58213050	58213152	0	0		0	0		U6 spliceosomal RNA
LOC115722163	NC_083609.1	58215546	58223633	16.2761	13.8536	1.17486	16.4732	15.1229	1.08929	uncharacterized LOC115722163
LOC115723017	NC_083609.1	58224050	58224896	0	0		0	0		SKP1-like protein 1A
LOC115722749	NC_083609.1	58232552	58233473	28.6101	37.3871	0.765239	26.5696	39.7853	0.667825	polyphenol oxidase%2C chloroplastic
LOC133031066	NC_083609.1	58245244	58248979	1.47824	0.683822	2.16173	1.12145	1.27451	0.879907	protein ACCELERATED CELL DEATH 6-like
LOC115723470	NC_083609.1	58249744	58253111	0.62797	0.270039	2.32548	0.892842	0.285601	3.12619	protein ACCELERATED CELL DEATH 6
LOC133031533	NC_083609.1	58254683	58258108	0.810454	0.400721	2.02249	0.478344	0.267408	1.78882	protein ACCELERATED CELL DEATH 6-like
LOC133031067	NC_083609.1	58270938	58280233	5.07935	1.4826	3.42597	3.90249	1.33591	2.92122	protein ACCELERATED CELL DEATH 6-like
LOC115723008	NC_083609.1	58286806	58290005	31.4591	18.6284	1.68878	31.1981	24.1632	1.29114	ribosome biogenesis protein BRX1 homolog 1
-	NC_083609.1	58294600	58295654	2.60949	1.71446	1.52205	2.80891	2.53394	1.10851	NA
LOC115723971	NC_083609.1	58324575	58325884	0	0		0	0		uncharacterized LOC115723971
LOC115721754	NC_083609.1	58326314	58328808	1.64782	2.2169	0.743297	2.44647	2.42052	1.01072	myb-related protein 2
LOC115721974	NC_083609.1	58340368	58341130	2.84436	0		1.60076	1.56587	1.02228	uncharacterized LOC115721974
LOC115723367	NC_083609.1	58342859	58345762	10.1869	13.0588	0.780074	8.73307	9.41713	0.92736	ADP-glucose phosphorylase
LOC115723082	NC_083609.1	58346984	58350014	34.9893	32.3481	1.08165	41.9092	36.8595	1.137	uncharacterized LOC115723082
LOC115721865	NC_083609.1	58350865	58353171	89.579	57.041	1.57043	81.6922	75.9	1.07631	photosynthetic NDH subunit of subcomplex B 2%2C chloroplastic
LOC115723284	NC_083609.1	58353718	58356930	40.8541	15.5299	2.63068	29.7109	14.7652	2.01222	protein SINE1
LOC115721714	NC_083609.1	58377042	58379595	NA	NA		NA	NA		PHD finger protein ING2
LOC115721714	NC_083609.1	58377042	58379632	11.2875	11.3842	0.991504	11.3463	13.9646	0.812499	NA
LOC115721988	NC_083609.1	58385425	58390492	0.854448	0.19598	4.35987	0.651055	0.309415	2.10415	pentatricopeptide repeat-containing protein At4g13650
LOC115722189	NC_083609.1	58402665	58406757	42.9166	34.8579	1.23119	35.2964	34.1555	1.0334	protein ACTIVITY OF BC1 COMPLEX KINASE 3%2C chloroplastic
LOC133031065	NC_083609.1	58424038	58425868	0.027209	0		0	0		uncharacterized LOC133031065
LOC115722190	NC_083609.1	58428703	58431297	2.12679	4.57895	0.464472	2.24087	2.4111	0.9294	NADPH-dependent aldehyde reductase-like protein%2C chloroplastic
LOC133031621	NC_083609.1	58437517	58437618	0	0		0	0		small nucleolar RNA R71
LOC115723383	NC_083609.1	58447860	58449213	NA	NA		NA	NA		NADPH-dependent aldehyde reductase-like protein%2C chloroplastic
LOC115723383	NC_083609.1	58447860	58449317	22.3751	28.8225	0.776305	26.4438	23.4724	1.12659	NA
LOC115724190	NC_083609.1	58450271	58452911	14.4299	7.22273	1.99785	15.3801	8.28584	1.85619	NADPH-dependent aldehyde reductase-like protein%2C chloroplastic
LOC115724189	NC_083609.1	58452127	58455086	0	0		0	0		probable glycosyltransferase At5g03795
LOC115723244	NC_083609.1	58457111	58461249	23.727	12.0488	1.96925	15.7889	12.9547	1.21878	uncharacterized LOC115723244
LOC115723964	NC_083609.1	58462066	58464045	0	0		0	0		shikimate O-hydroxycinnamoyltransferase-like
LOC133031069	NC_083609.1	58470589	58473364	0.658336	0.361415	1.82155	0.643571	0.580817	1.10804	probable O-methyltransferase 3
LOC115723965	NC_083609.1	58474070	58476006	0	0		0	0		shikimate O-hydroxycinnamoyltransferase-like
LOC115722957	NC_083609.1	58481823	58484759	4.74927	4.22959	1.12287	5.55374	6.98369	0.795244	probable O-methyltransferase 3
LOC133031534	NC_083609.1	58490888	58493657	0	0		0	0		shikimate O-hydroxycinnamoyltransferase-like
LOC115722956	NC_083609.1	58498549	58503922	9.37547	7.05753	1.32844	9.45276	8.38179	1.12777	probable O-methyltransferase 3
-	NC_083609.1	58511649	58512013	0	1.41776	0	0	0		NA
LOC115723966	NC_083609.1	58513400	58515928	0	0		0.308647	0		shikimate O-hydroxycinnamoyltransferase-like
LOC115723967	NC_083609.1	58520420	58521345	0	0		0	0		shikimate O-hydroxycinnamoyltransferase-like
LOC115723456	NC_083609.1	58525091	58528228	7.32174	5.92095	1.23658	8.28815	6.83534	1.21254	probable O-methyltransferase 3
LOC115723968	NC_083609.1	58530967	58533081	0	0		0	0		shikimate O-hydroxycinnamoyltransferase-like
LOC115721959	NC_083609.1	58540341	58543200	0.918445	0.989839	0.927873	1.11606	0.979272	1.13968	probable O-methyltransferase 3
LOC115722264	NC_083609.1	58546971	58550418	1.60326	1.86105	0.861484	2.04953	2.71149	0.755867	probable O-methyltransferase 3
-	NC_083609.1	58550846	58557952	21.0782	11.8686	1.77597	18.9128	16.2832	1.16149	NA
LOC115722263	NC_083609.1	58550859	58557952	NA	NA		NA	NA		DExH-box ATP-dependent RNA helicase DExH12
LOC133031535	NC_083609.1	58559946	58560416	0	0		0	0		uncharacterized LOC133031535
LOC133030813	NC_083609.1	58578259	58582399	0	0		0	0		ribonuclease MC-like
LOC133031536	NC_083609.1	58584441	58587301	0	0		0	0		uncharacterized LOC133031536
LOC115723444	NC_083609.1	58604401	58612310	14.6682	10.2263	1.43436	18.3856	12.1917	1.50805	1%2C4-alpha-glucan-branching enzyme 3%2C chloroplastic/amyloplastic
LOC115723140	NC_083609.1	58616528	58617874	24.2765	18.9322	1.28229	23.4937	20.786	1.13027	GATA transcription factor 9
LOC115722748	NC_083609.1	58625195	58628793	7.50241	5.1893	1.44575	7.7126	7.3189	1.05379	glucan endo-1%2C3-beta-glucosidase 8
LOC115722952	NC_083609.1	58640782	58642381	NA	NA		NA	NA		small ribosomal subunit protein uS19x
LOC115722952	NC_083609.1	58640782	58642445	529.624	588.603	0.899798	610.473	619.562	0.98533	NA
LOC115724153	NC_083609.1	58652598	58662165	NA	NA		NA	NA		uncharacterized LOC115724153
LOC115724153	NC_083609.1	58652598	58662170	29.3497	21.0003	1.39759	31.476	23.6124	1.33303	NA
LOC115724155	NC_083609.1	58667175	58670328	15.5159	13.0688	1.18724	17.571	19.2663	0.912005	uncharacterized LOC115724155
LOC115723980	NC_083609.1	58674285	58676911	0	0		0.038151	0		LOB domain-containing protein 20
LOC115722500	NC_083609.1	58680701	58685712	6.05648	6.30903	0.95997	6.70155	5.93615	1.12894	probable inactive leucine-rich repeat receptor-like protein kinase At3g03770
LOC133031537	NC_083609.1	58694963	58695697	0.162295	0.164861	0.984435	0.249993	0.214474	1.16561	uncharacterized LOC133031537
LOC133031538	NC_083609.1	58710011	58713661	0	0		0	0		uncharacterized LOC133031538
LOC115722345	NC_083609.1	58717403	58725626	16.9323	9.64062	1.75635	15.4907	11.2097	1.3819	pentatricopeptide repeat-containing protein At2g13600
LOC115702410	NC_083609.1	58730806	58731761	0.893091	0.677531	1.31816	2.12661	2.57972	0.824358	uncharacterized LOC115702410
LOC115724105	NC_083609.1	58734000	58737982	3.11442	1.1723	2.65667	3.64276	4.86398	0.748925	plant cysteine oxidase 2
LOC115722274	NC_083609.1	58740753	58745668	NA	NA		NA	NA		uncharacterized LOC115722274
LOC115722274	NC_083609.1	58740753	58745710	7.12648	5.95024	1.19768	6.97441	7.28691	0.957116	NA
LOC115723981	NC_083609.1	58746023	58747489	0	0		0	0		uncharacterized LOC115723981
LOC115723983	NC_083609.1	58749447	58751792	0	0		0	0		polygalacturonase
LOC133031071	NC_083609.1	58769495	58771786	0	0		0	0		polygalacturonase-like
LOC115723984	NC_083609.1	58776330	58778474	0	0		0	0		polygalacturonase-like
LOC115723985	NC_083609.1	58780463	58782505	0	0		0	0		polygalacturonase-like
LOC115723986	NC_083609.1	58796658	58798554	0	0		0	0		polygalacturonase-like
LOC115723987	NC_083609.1	58805174	58811144	0	0		0	0		polygalacturonase
LOC115723394	NC_083609.1	58811239	58813278	14.6432	10.9164	1.34139	13.2389	11.3213	1.16937	membrin-11
LOC115722092	NC_083609.1	58813582	58816725	0.400072	0.228356	1.75197	0.238708	0		pentatricopeptide repeat-containing protein At1g64583%2C mitochondrial
LOC133031539	NC_083609.1	58820919	58822430	0	0		0	0		uncharacterized LOC133031539
LOC115722268	NC_083609.1	58823065	58828135	13.7251	9.50962	1.44329	12.8565	10.9604	1.17299	protein RRP6-like 2
LOC115723988	NC_083609.1	58839007	58845133	0.977661	0.395667	2.47092	0.786754	0.702372	1.12014	probable linoleate 9S-lipoxygenase 5
LOC115722275	NC_083609.1	58849842	58855917	1.14461	1.03281	1.10825	1.09023	0.76976	1.41632	probable linoleate 9S-lipoxygenase 5
LOC115722276	NC_083609.1	58866854	58873699	25.4174	24.2949	1.0462	13.4129	12.9579	1.03511	probable linoleate 9S-lipoxygenase 5
LOC115724163	NC_083609.1	58875718	58879406	25.1944	28.8509	0.873261	29.9115	31.7173	0.943065	co-chaperone protein p23-2
LOC115722096	NC_083609.1	58880024	58884586	0.135671	0.607971	0.223154	0.141912	0		uncharacterized LOC115722096
LOC115708546	NC_083609.1	58894546	58894652	0	0		0	0		small nucleolar RNA R71
LOC115723989	NC_083609.1	58902131	58907433	19.4885	8.21462	2.37241	23.2735	14.6514	1.58849	FH protein interacting protein FIP2
LOC115702453	NC_083609.1	58907531	58913052	0	0		0	0		uncharacterized LOC115702453
LOC115704472	NC_083609.1	58913891	58916415	0.037616	0.044927	0.837269	0	0		uncharacterized LOC115704472
LOC115722589	NC_083609.1	58917461	58924315	7.66158	4.02938	1.90143	6.1089	4.00567	1.52506	FH protein interacting protein FIP2
-	NC_083609.1	58933519	58934533	2915.87	3522.76	0.827723	2277.41	2497.12	0.912014	NA
LOC115722177	NC_083609.1	58933680	58934521	NA	NA		NA	NA		protein SRC1
LOC115722869	NC_083609.1	58936413	58939810	12.453	10.0558	1.23839	11.8171	11.4728	1.03001	putative E3 ubiquitin-protein ligase SINA-like 6
LOC115723234	NC_083609.1	58944551	58946568	0	0		0	0		protein VAPYRIN-like
LOC115721733	NC_083609.1	58949802	58952145	0.885795	1.44247	0.614082	1.29276	1.86875	0.691778	uncharacterized LOC115721733
LOC115722523	NC_083609.1	58961899	58966288	NA	NA		NA	NA		5-methyltetrahydropteroyltriglutamate--homocysteine methyltransferase 1
LOC115722523	NC_083609.1	58961899	58966297	543.426	559.611	0.971079	532.914	516.461	1.03186	NA
LOC115722504	NC_083609.1	58967565	58978947	NA	NA		NA	NA		double-stranded RNA-binding protein 4
LOC115722504	NC_083609.1	58967565	58980021	8.17106	5.87325	1.39123	7.82592	6.76473	1.15687	NA
LOC115722503	NC_083609.1	58976133	58978458	1.00702	0.646398	1.55789	0.856237	0		putative pentatricopeptide repeat-containing protein At3g15130
LOC115722506	NC_083609.1	58978514	58980021	NA	NA		NA	NA		pentatricopeptide repeat-containing protein At2g20540
LOC133031540	NC_083609.1	58981204	58982920	0	0		0	0		uncharacterized LOC133031540
LOC133031541	NC_083609.1	58982939	58988042	0	0		0	0		uncharacterized LOC133031541
-	NC_083609.1	59013248	59013485	2.52029	3.58741	0.702537	0	1.34183	0	NA
LOC133031542	NC_083609.1	59019020	59020426	0	0		0	0		uncharacterized LOC133031542
LOC133031599	NC_083609.1	59047383	59047489	0	0		0	0		small nucleolar RNA R71
LOC115722055	NC_083609.1	59068300	59070619	0.410507	0.398953	1.02896	0.375081	0.276151	1.35825	uncharacterized LOC115722055
LOC115723992	NC_083609.1	59073088	59073635	0	0		0	0		blue copper protein-like
LOC133030815	NC_083609.1	59081425	59083107	0	0		0	0		uncharacterized LOC133030815
LOC115723994	NC_083609.1	59092826	59093306	0	0		0	0		blue copper protein-like
LOC115723995	NC_083609.1	59095472	59096127	0	0		0	0		mavicyanin-like
LOC133031543	NC_083609.1	59101368	59102286	0	0		0	0		blue copper protein-like
LOC133030816	NC_083609.1	59104537	59105705	0	0		0	0		blue copper protein-like
LOC133030817	NC_083609.1	59107721	59108452	0	0		0	0		blue copper protein-like
LOC133030818	NC_083609.1	59111613	59112787	0	0		0	0		blue copper protein-like
LOC115723997	NC_083609.1	59113393	59114836	0	0		0	0		blue copper protein 1a-like
LOC115703325	NC_083609.1	59122666	59122772	0	0		0	0		small nucleolar RNA R71
LOC115722099	NC_083609.1	59139152	59139908	0	0		0	0		blue copper protein 1a-like
LOC115721696	NC_083609.1	59140983	59142708	19.5316	32.0861	0.608725	30.0677	37.3327	0.805397	uncharacterized LOC115721696
LOC115723188	NC_083609.1	59144589	59148439	0	0		0.065693	0		uncharacterized LOC115723188
LOC115723379	NC_083609.1	59149013	59160347	7.12534	3.7284	1.9111	4.93612	3.76062	1.31258	uncharacterized LOC115723379
-	NC_083609.1	59159853	59163365	4.7311	3.65193	1.29551	4.47914	3.50113	1.27934	NA
LOC115723380	NC_083609.1	59160576	59163365	NA	NA		NA	NA		protein ROOT PRIMORDIUM DEFECTIVE 1
LOC115723381	NC_083609.1	59163552	59165815	2.17751	1.69649	1.28353	3.02022	1.28586	2.3488	annexin D8
LOC115722993	NC_083609.1	59174891	59179521	31.952	24.0449	1.32885	24.9866	23.6858	1.05492	binding partner of ACD11 1
LOC115721896	NC_083609.1	59181469	59183150	NA	NA		NA	NA		ribonuclease 3
LOC115721896	NC_083609.1	59181469	59183363	272.579	50.2617	5.4232	44.9024	26.6401	1.68552	NA
TRNAE-UUC	NC_083609.1	59183291	59183362	0	0		0	0		transfer RNA glutamic acid (anticodon UUC)
LOC115722811	NC_083609.1	59185757	59188718	61.9375	55.2408	1.12123	57.2597	56.8767	1.00674	uncharacterized LOC115722811
LOC133030743	NC_083609.1	59192095	59205193	1.09817	0.665225	1.65082	0.493387	0		disease resistance-like protein DSC1
LOC133030744	NC_083609.1	59212063	59222527	0.698178	0.402781	1.73339	0.229486	0.051681	4.44043	disease resistance protein RPP2B-like
LOC115721878	NC_083609.1	59222804	59224997	NA	NA		NA	NA		histone-lysine N-methyltransferase SUVR3
LOC115721878	NC_083609.1	59222804	59225334	5.69217	5.32197	1.06956	5.50076	3.61073	1.52345	NA
LOC115723448	NC_083609.1	59226349	59231091	47.0276	42.8412	1.09772	50.4309	47.6793	1.05771	probable zinc metalloprotease EGY1%2C chloroplastic
LOC115723223	NC_083609.1	59243056	59246618	8.37585	5.0373	1.66277	7.38509	7.62653	0.968342	uncharacterized LOC115723223
LOC115722098	NC_083609.1	59248198	59252239	0	0		0	0		putative leucine-rich repeat receptor-like serine/threonine-protein kinase At2g24130
LOC115723183	NC_083609.1	59253809	59258617	159.565	122.916	1.29816	145.431	119.335	1.21867	endoplasmin homolog
LOC115724211	NC_083609.1	59260249	59262638	NA	NA		NA	NA		putative pentatricopeptide repeat-containing protein At3g11460%2C mitochondrial
LOC115724211	NC_083609.1	59260249	59262650	5.31937	3.36599	1.58033	5.3857	3.23458	1.66504	NA
LOC115722864	NC_083609.1	59270443	59272499	57.484	40.6165	1.41529	43.8418	50.0785	0.87546	thioredoxin-like 1-1%2C chloroplastic
LOC115721741	NC_083609.1	59275525	59280403	5.78349	4.61381	1.25352	5.72011	5.51432	1.03732	U11/U12 small nuclear ribonucleoprotein 65 kDa protein
-	NC_083609.1	59282352	59282791	3.17001	1.1066	2.86463	2.98098	2.75101	1.08359	NA
LOC115722788	NC_083609.1	59286614	59289221	59.4638	52.4027	1.13475	62.3169	53.0347	1.17502	ricin B-like lectin R40G3
LOC115722789	NC_083609.1	59290403	59292733	1.79599	0.876489	2.04907	0.50815	0.840362	0.60468	F-box/FBD/LRR-repeat protein At3g26920-like
LOC133031544	NC_083609.1	59318201	59319173	0	0		0	0		protein FAR1-RELATED SEQUENCE 5-like
LOC115724173	NC_083609.1	59334575	59336277	1.35395	0.473524	2.8593	0.157656	0		NAC domain-containing protein 87
LOC115723483	NC_083609.1	59345880	59352789	1.93154	1.1826	1.63329	1.61965	1.69907	0.953257	pentatricopeptide repeat-containing protein At5g15010%2C mitochondrial
LOC115723252	NC_083609.1	59364258	59366470	0.078937	0		0.231378	0.362485	0.638311	NAC domain-containing protein 2
LOC115722262	NC_083609.1	59370228	59374444	NA	NA		NA	NA		apyrase 2
LOC115722262	NC_083609.1	59370228	59374470	40.0649	35.1482	1.13988	38.5965	35.3282	1.09251	NA
-	NC_083609.1	59377052	59382737	216.83	218.99	0.990135	72.644	111.555	0.651192	NA
LOC115721690	NC_083609.1	59377058	59382737	NA	NA		NA	NA		apyrase 1
LOC115720344	NC_083609.1	59388663	59389948	NA	NA		NA	NA		uncharacterized LOC115720344
LOC115724001	NC_083609.1	59393396	59394028	0.010586	0		0	0		uncharacterized LOC115724001
LOC133030745	NC_083609.1	59397739	59405514	0.269614	0		0.224058	0		nucleoside-triphosphatase-like
LOC115722965	NC_083609.1	59414491	59418457	34.8874	34.6993	1.00542	34.2412	34.9988	0.978355	aquaporin SIP1-2
Notes: Gene expression is reproted in Transcripts Per Million (TPM).
